# Tumor-specific Kinase Motif Enrichment Analysis Identifies Personalized Therapeutic Cancer Targets

**DOI:** 10.64898/2026.07.31.742097

**Authors:** Tracey Pu, Brian A. Joughin, Priyanka P. Desai, Steven D. Forsythe, Ronald Holewinski, Kirsten Remmert, Billel Gasmi, Kendra Coleman, Timothy Leach, Allan M. Johansen, Nicole Russell, Lichun Ma, Ashley Rainey, Amber Leila Sarvestani, Emily Smith, Surajit Sinha, Sunanda Mukherjee, Kenneth Luberice, Sophia Xiao, Carolina M. Larrain, Alyssa V. Eade, Lindsay R. Friedman, Jason Ho, Jeremy L. Davis, Andrew M. Blakely, David E. Kleiner, Samira M. Sadowski, Thorkell Andresson, Jaydira Del Rivero, Michael B. Yaffe, Jonathan M. Hernandez

**Affiliations:** Surgical Oncology Program, Center for Cancer Research, National Cancer Institute, National Institutes of Health, Bethesda, MD, USA; Koch Institute for Integrative Cancer Research, Departments of Biological Engineering and Biology, Massachusetts Institute of Technology, Cambridge, MA, USA; Neuroendocrine Cancer Therapy Section, Center for Cancer Research, National Cancer Institute, National Institutes of Health, Bethesda, MD, USA; Protein Characterization Laboratory, Frederick National Laboratory for Cancer Research, Leidos Biomedical Research, Frederick, Maryland, USA; Surgery Branch, National Cancer Institute, National Institutes of Health, Bethesda, MD, USA; Wake Forest School of Medicine, Medical Center, Wake Forest Institute for Regenerative Medicine, Winston-Salem, NC, USA; Department of Oncology, School of Medicine, Karmanos Cancer Institute, Wayne State University, Detroit, MI, USA; Cancer Data Science Laboratory, Center for Cancer Research, National Cancer Institute, Bethesda, MD, USA; Liver Cancer Program, Center for Cancer Research, National Cancer Institute, Bethesda, MD, USA; Laboratory of Pathology, National Cancer Institute, NIH, Bethesda, Maryland, USA; Developmental Therapeutics Branch, Rare Tumor Initiative, Center for Cancer Research, National Cancer Institute, National Institutes of Health, Bethesda, MD, USA; Divisions of Surgical Oncology, Acute Care Surgery, Trauma, and Surgical Critical Care, Beth Israel Deaconess Medical Center, Harvard Medical School, Boston, MA, USA

## Abstract

Gastroenteropancreatic neuroendocrine tumors (GEP-NETs) are an uncommon and poorly understood malignancy with low mutational burden, lacking well-defined oncogenic drivers. GEP-NET mortality frequently results from extensive hepatic metastases. Accordingly, we interrogated phosphoproteomic data from GEP-NET liver metastases and patient-matched uninvolved liver to identify tumor-specific signaling and targetable tumor vulnerabilities using Kinase Motif Enrichment Analysis (KMEA), a new tool leveraging the recent Kinase Library compendium of the substrate motif specificity for nearly the entire human kinome. KMEA identified patient tumor-specific upregulation of mTOR or casein kinase 2 (CK2) activity that would be undiscoverable by standard personalized genomic and transcriptomic approaches. Striking concordance was observed between KMEA predictions for specific tumors, and their sensitivity to inhibitors of mTOR or CK2 using patient tumor-derived organoids. These findings reveal potential clinically-actionable protein kinases hyperactivated in GEP-NETs, and more broadly indicate a general method for personalized cancer treatment using phosphoproteomics and KMEA-derived kinase activity signatures.
