## Supplemental Table 4 for "Tumor-specific Kinase Motif Enrichment Analysis Identifies Personalized Therapeutic Cancer Targets"

### Sheet: PDO Viability - Everolimus
Patient Information	Liver Lesion (LL)	Dose (M)	LogDose	Rep1	Rep2	Rep3	Rep4
SBNET 1	LL10	5e-05	-4.30103	34.1377	9.17485	8.71099	7.04568
SBNET 1	LL10	1e-05	-5	91.0945	104.861	95.3849	96.8468
SBNET 1	LL10	5e-06	-5.30103	80.6047	91.2101	87.9896	103.074
SBNET 1	LL10	1e-06	-6	83.6282	93.1777	79.0453	100.162
SBNET 1	LL10	5e-07	-6.30103	86.5242	103.353	95.0861	100.7
SBNET 1	LL10	1e-07	-7	93.9599	104.714	91.5633	95.1509
SBNET 1	LL10	0		99.5445	84.2014	114.416	101.838
SBNET 2	LL1	5e-05	-4.30103	0.114593	0.563212	1.40681	2.36988
SBNET 2	LL1	1e-05	-5	108.949	67.7415	83.2652	121.732
SBNET 2	LL1	5e-06	-5.30103	105.228	98.133	84.3209	86.0106
SBNET 2	LL1	1e-06	-6	95.8046	86.0496	83.509	55.7141
SBNET 2	LL1	5e-07	-6.30103	76.7041	65.0595	79.5909	115.61
SBNET 2	LL1	1e-07	-7	107.647	103.243	86.8663	138.465
SBNET 2	LL1	1e-08	-8	122.905	77.4201	83.5115	68.6882
SBNET 2	LL1	0		99.9837	104.305	111.652	84.0595
SBNET 3	LL7	5e-05	-4.30103	1.3541	1.60162	2.81012	3.3634
SBNET 3	LL7	1e-05	-5	99.9412	101.295	107.483	109.842
SBNET 3	LL7	5e-06	-5.30103	83.6192	92.5737	83.3571	117.341
SBNET 3	LL7	1e-06	-6	115.477	72.0875	100.101	92.894
SBNET 3	LL7	5e-07	-6.30103	106.784	99.2277	87.8271	79.2366
SBNET 3	LL7	1e-07	-7	103.028	85.7887	81.1003	98.456
SBNET 3	LL7	1e-08	-8	75.0869	72.1894	103.61	92.4281
SBNET 3	LL7	0		118.943	66.6316	89.7628	124.662
SBNET 4a	LL1	5e-05	-4.30103	1.51431	2.20126	1.29259	2.18114
SBNET 4a	LL1	1e-05	-5	67.2076	78.3908	49.6001	70.8851
SBNET 4a	LL1	5e-06	-5.30103	58.6511	79.4265	59.6792	78.7936
SBNET 4a	LL1	1e-06	-6	69.6373	83.8152	54.2754	86.1061
SBNET 4a	LL1	5e-07	-6.30103	51.0326	66.4855	71.852	67.592
SBNET 4a	LL1	1e-07	-7	54.1304	75.0068	53.4942	72.9761
SBNET 4a	LL1	1e-08	-8	77.3648	80.4001	73.4447	83.0582
SBNET 4a	LL1	0		66.1988	146.559	135.937	51.3054
SBNET 4b	LL24-1	5e-05	-4.30103	0.413936	0.50709	0.292234	0.151376
SBNET 4b	LL24-1	1e-05	-5	49.5186	65.4499	73.9284	72.0319
SBNET 4b	LL24-1	5e-06	-5.30103	51.0824	70.4096	72.1773	75.6927
SBNET 4b	LL24-1	1e-06	-6	37.6632	57.8323	47.8888	45.9251
SBNET 4b	LL24-1	5e-07	-6.30103	62.218	67.6356	63.639	70.8266
SBNET 4b	LL24-1	1e-07	-7	58.5625	76.6957	37.9949	75.6807
SBNET 4b	LL24-1	1e-08	-8	58.9329	60.1337	70.4716	67.2412
SBNET 4b	LL24-1	0		119.477	108.343	80.8676	91.3128
SBNET 5	LL1	5e-05	-4.30103	1.42424	3.27171	6.0829	7.71914
SBNET 5	LL1	1e-05	-5	37.3229	19.4198	29.801	24.1344
SBNET 5	LL1	5e-06	-5.30103	41.7548	46.2302	32.1618	49.5648
SBNET 5	LL1	1e-06	-6	55.9436	51.4597	30.4518	54.378
SBNET 5	LL1	5e-07	-6.30103	46.8041	97.1641	92.702	90.5672
SBNET 5	LL1	1e-07	-7	81.0207	104.056	94.8383	86.8691
SBNET 5	LL1	1e-08	-8	97.0686	96.7331	108.793	90.2519
SBNET 5	LL1	0		97.3692	101.064	99.8488	101.718
SBNET 6b	LL14	5e-05	-4.30103	2.71322	3.33143	2.61294	3.30395
SBNET 6b	LL14	1e-05	-5	64.8969	68.602	83.513	110.265
SBNET 6b	LL14	5e-06	-5.30103	53.5769	73.5751	61.3195	134.764
SBNET 6b	LL14	1e-06	-6	62.7833	102.466	77.3598	76.0012
SBNET 6b	LL14	5e-07	-6.30103	59.4903	73.7275	62.1115	89.6373
SBNET 6b	LL14	1e-07	-7	75.034	95.4072	61.4947	84.3249
SBNET 6b	LL14	1e-08	-8	89.2946	77.7514	71.3976	90.0818
SBNET 6b	LL14	0		81.0175	112.515	78.0752	128.392
SBNET 7a	LL7	5e-05	-4.30103	46.9449	54.6126	41.8674	51.9198
SBNET 7a	LL7	1e-05	-5	64.4944	83.1083	82.5609	81.6324
SBNET 7a	LL7	5e-06	-5.30103	80.9719	74.2079	81.3974	81.6602
SBNET 7a	LL7	1e-06	-6	108.418	103.317	89.2554	78.8584
SBNET 7a	LL7	5e-07	-6.30103	114.535	118.906	99.3319	125.237
SBNET 7a	LL7	1e-07	-7	109.815	99.4888	97.9247	103.251
SBNET 7a	LL7	1e-08	-8	100.104	88.8884	105.16	99.6928
SBNET 7a	LL7	0		103.936	85.3057	105.761	104.997
SBNET 7b	LL8	5e-05	-4.30103	28.8703	42.5825	45.5632	42.6178
SBNET 7b	LL8	1e-05	-5	82.8893	88.6082	77.6198	105.716
SBNET 7b	LL8	5e-06	-5.30103	70.9329	76.1087	149.077	75.684
SBNET 7b	LL8	1e-06	-6	154.473	111.382	129.945	115.419
SBNET 7b	LL8	5e-07	-6.30103	73.172	132.813	150.833	92.3088
SBNET 7b	LL8	1e-07	-7	118.634	113.403	119.991	122.109
SBNET 7b	LL8	1e-08	-8	114.03	105.937	76.9822	111.995
SBNET 7b	LL8	0		110.86	108.99	95.0785	85.0719
PNET 1a	LL18	5e-05	-4.30103	0.664567	2.61261	2.83075	30.1439
PNET 1a	LL18	1e-05	-5	41.7865	4.0635	4.15988	7.16312
PNET 1a	LL18	5e-06	-5.30103	65.6348	53.0994	43.8005	64.1079
PNET 1a	LL18	1e-06	-6	67.2278	66.4161	75.9382	70.6216
PNET 1a	LL18	5e-07	-6.30103	84.8971	80.5648	92.3748	93.5466
PNET 1a	LL18	1e-07	-7	75.1062	82.0207	83.2738	80.1589
PNET 1a	LL18	1e-08	-8	95.6722	90.9239	126.471	86.1806
PNET 1a	LL18	0		80.1363	138.092	74.0555	107.717
PNET 1b	LL52	5e-05	-4.30103	0.70463	2.12921	33.0793	33.401
PNET 1b	LL52	1e-05	-5	32.9108	2.45089	39.6048	3.69931
PNET 1b	LL52	5e-06	-5.30103	37.2764	48.3437	41.757	44.2921
PNET 1b	LL52	1e-06	-6	58.8979	52.6634	51.2159	40.5775
PNET 1b	LL52	5e-07	-6.30103	55.8189	56.3627	51.729	55.5126
PNET 1b	LL52	1e-07	-7	60.3607	63.3631	95.1174	95.9599
PNET 1b	LL52	1e-08	-8	75.3494	85.3062	89.6565	94.9489
PNET 1b	LL52	0		93.126	85.3828	85.6891	135.802
PNET 2	LL10	5e-05	-4.30103	0.236416	0.867785	2.58945	3.52816
PNET 2	LL10	1e-05	-5	15.3587	41.2156	22.5902	38.4634
PNET 2	LL10	5e-06	-5.30103	43.2571	34.984	25.9056	38.8584
PNET 2	LL10	1e-06	-6	57.8829	74.8645	73.065	76.4318
PNET 2	LL10	5e-07	-6.30103	53.3868	74.3277	88.0078	79.4593
PNET 2	LL10	1e-07	-7	85.9746	71.4351	68.1545	79.3244
PNET 2	LL10	1e-08	-8	85.1486	84.5756	71.8815	78.0325
PNET 2	LL10	0		101.482	101.235	98.0068	99.2765
PNET 4	LL3	1e-05	-5	6.41309	7.86854	10.0864	27.0846
PNET 4	LL3	5e-06	-5.30103	36.8711	27.2987	70.438	38.135
PNET 4	LL3	1e-06	-6	85.6194	118.134	67.0409	127.192
PNET 4	LL3	1e-07	-7	113.615	94.178	81.8558	55.0547
PNET 4	LL3	1e-08	-8	116.731	59.8738	96.9269	53.6239
PNET 4	LL3	0		89.7778	111.579	94.4882	104.155
PNET 5	LL2	5e-05	-4.30103	0.133487	0.242972	0.335192	0.773552
PNET 5	LL2	1e-05	-5	13.7445	28.1081	14.2806	6.43265
PNET 5	LL2	5e-06	-5.30103	24.3886	39.7602	25.9837	49.9208
PNET 5	LL2	1e-06	-6	6.90849	36.3649	44.4032	46.7058
PNET 5	LL2	5e-07	-6.30103	58.7436	65.5317	47.9632	49.9364
PNET 5	LL2	1e-07	-7	92.929	89.0006	81.0461	97.9421
PNET 5	LL2	1e-08	-8	95.2997	84.3618	99.0618	90.6892
PNET 5	LL2	0		87.6741	104.774	108.723	98.8281
PNET 6a	LL1	5e-05	-4.30103	2.09173	1.84468	1.59762	2.77525
PNET 6a	LL1	1e-05	-5	52.742	64.6192	78.9298	125.238
PNET 6a	LL1	5e-06	-5.30103	108.753	84.9456	65.4757	59.5505
PNET 6a	LL1	1e-06	-6	81.7669	74.9543	66.4145	90.737
PNET 6a	LL1	5e-07	-6.30103	70.0441	96.9195	62.9228	53.6376
PNET 6a	LL1	1e-07	-7	71.09	82.1869	60.7301	139.314
PNET 6a	LL1	1e-08	-8	120.587	61.9387	63.9398	95.7975
PNET 6a	LL1	0		85.7362	109.915	94.4428	109.906
PNET 6b	LL5	5e-05	-4.30103	1.16849	1.75864	2.59664	2.17174
PNET 6b	LL5	1e-05	-5	113.556	111.809	71.9389	85.6893
PNET 6b	LL5	5e-06	-5.30103	59.534	101.305	108.965	148.575
PNET 6b	LL5	1e-06	-6	75.1965	142.52	87.8492	98.2004
PNET 6b	LL5	5e-07	-6.30103	81.1097	126.598	96.9611	66.7338
PNET 6b	LL5	1e-07	-7	146.061	64.621	62.6972	61.1156
PNET 6b	LL5	1e-08	-8	116.884	101.529	68.8465	78.3479
PNET 6b	LL5	0		89.2646	115.762	78.5624	116.411
PNET 7	LL4	5e-05	-4.30103	0.474751	6.48364	3.3683	5.7975
PNET 7	LL4	1e-05	-5	37.3528	65.1725	110.742	72.5676
PNET 7	LL4	5e-06	-5.30103	83.8091	71.7255	45.1152	91.5021
PNET 7	LL4	1e-06	-6	92.3927	90.6289	53.3211	104.147
PNET 7	LL4	5e-07	-6.30103	65.3423	119.315	103.97	86.221
PNET 7	LL4	1e-07	-7	65.9869	90.265	111.854	112.932
PNET 7	LL4	1e-08	-8	78.3824	135.089	90.3101	110.412
PNET 7	LL4	0		110.485	118.449	61.1805	109.886

### Sheet: PDO Viability - Silmitasertib
Patient Information	Liver Lesion (LL)	Dose (M)	LogDose	Rep1	Rep2	Rep3	Rep4	Rep5	Rep 6	Rep 7	Rep 8	Rep 9	Rep 10
SBNET 1	LL10	5e-05	-4.30103	21.2393	24.876	22.4897	14.7724	16.1894
SBNET 1	LL10	1e-05	-5	30.8434	33.3924	24.765	27.1216	34.3173
SBNET 1	LL10	5e-06	-5.30103	32.8708	65.7674	43.8067	34.887	50.5511
SBNET 1	LL10	2e-06	-5.69897	83.4477	75.8081	55.9746	98.8121	86.1632
SBNET 1	LL10	1e-06	-6	99.5742	91.0097	70.4844	89.6408	73.2073
SBNET 1	LL10	5e-07	-6.30103	101.605	90.4547	83.8214	86.9549	101.735
SBNET 1	LL10	2e-07	-6.69897	91.1354	79.9035	108.409	69.2968	101.65
SBNET 1	LL10	1e-07	-7	72.9742	84.1247	81.3094	122.863	95.0274
SBNET 1	LL10	5e-08	-7.30103	62.5895	96.8513	57.706	115.357	116.988
SBNET 1	LL10	1e-08	-8	95.6563	71.8014	94.7943	120.159	95.8894
SBNET 1	LL10	0		64.8018	102.741	73.814	66.0782	98.4162	68.5199	107.68	72.3638	234.624	110.961
SBNET 2	LL1	5e-05	-4.30103	3.35463	2.04848	1.08846	1.07104	16.1894
SBNET 2	LL1	1e-05	-5	14.6855	25.5091	16.0025	22.3199	34.3173
SBNET 2	LL1	5e-06	-5.30103	27.5184	42.6807	27.7361	34.6587	50.551
SBNET 2	LL1	1e-06	-6	64.4825	50.5546	71.1635	70.8108	86.1632
SBNET 2	LL1	5e-07	-6.30103	81.0597	82.9471	66.851	93.2962	73.2073
SBNET 2	LL1	1e-07	-7	95.1683	84.1248	75.1995	107.942	101.735
SBNET 2	LL1	1e-08	-8	88.6789	91.0257	110.653	86.3583	101.65
SBNET 2	LL1	0		100.988	105.352	112.773	84.9038	95.9824
SBNET 3	LL7	5e-05	-4.30103	11.4839	9.37943	11.6788	7.9894	27.3718
SBNET 3	LL7	1e-05	-5	40.3107	16.0438	12.4323	62.2783	22.0196
SBNET 3	LL7	5e-06	-5.30103	29.1516	20.5256	31.1781	49.4044	45.0914
SBNET 3	LL7	2e-06	-5.69897	36.0367	20.4347	60.5246	54.9385	32.9839
SBNET 3	LL7	1e-06	-6	54.4968	40.8304	31.8667	43.6624	56.7962
SBNET 3	LL7	5e-07	-6.30103	104.59	96.3794	67.1369	86.1556	96.7172
SBNET 3	LL7	2e-07	-6.69897	69.3974	96.0287	78.5429	121.842	75.0484
SBNET 3	LL7	1e-07	-7	69.0466	135.404	72.9828	113.475	55.9388
SBNET 3	LL7	5e-08	-7.30103	62.3043	101.979	82.778	94.9115	112.384
SBNET 3	LL7	1e-08	-8	72.2683	102.732	104.434	144.459	65.8378
SBNET 3	LL7	0		116.268	57.056	114.385	115.125	116.191	148.031	109.046	76.0877	52.4832	95.3272
SBNET 4a	LL1	5e-05	-4.30103	5.06465	7.56238	8.07576	4.71147	5.89844
SBNET 4a	LL1	1e-05	-5	54.6479	66.321	62.1921	50.9778	42.8583
SBNET 4a	LL1	5e-06	-5.30103	100.765	102.527	89.0992	80.6338	100.94
SBNET 4a	LL1	2e-06	-5.69897	90.8505	98.1726	83.7869	108.735	80.3316
SBNET 4a	LL1	1e-06	-6	102.56	94.477	119.636	88.0396	70.4499
SBNET 4a	LL1	5e-07	-6.30103	91.921	86.6743	103.194	106.015	62.6436
SBNET 4a	LL1	2e-07	-6.69897	98.6641	91.6879	83.0842	111.364	81.6642
SBNET 4a	LL1	1e-07	-7	100.994	92.2669	89.7109	92.052	91.2874
SBNET 4a	LL1	5e-08	-7.30103	86.2956	106.685	93.756	148.4	79.5707
SBNET 4a	LL1	1e-08	-8	90.8396	92.6018	82.4907	126.769	102.924
SBNET 4a	LL1	0		76.9855	75.6092	110.246	97.1276	158.854	106.911	91.2219	102.906	100.623	79.516
SBNET 4b	LL24-1	5e-05	-4.30103	3.25694	7.12189	1.58287	4.55323	1.1921
SBNET 4b	LL24-1	1e-05	-5	25.6958	17.8795	27.8867	24.1208	26.9508
SBNET 4b	LL24-1	5e-06	-5.30103	31.2707	40.797	38.7721	32.8775	31.2284
SBNET 4b	LL24-1	2e-06	-5.69897	48.9528	40.3608	40.1124	38.6689	35.7416
SBNET 4b	LL24-1	1e-06	-6	102.143	95.6242	63.4589	70.5887	93.5225
SBNET 4b	LL24-1	5e-07	-6.30103	97.0291	105.534	91.2944	92.3816	62.549
SBNET 4b	LL24-1	2e-07	-6.69897	81.4874	91.1591	102.712	115.311	123.808
SBNET 4b	LL24-1	1e-07	-7	94.564	78.2745	69.9929	116.68	106.846
SBNET 4b	LL24-1	5e-08	-7.30103	91.21	99.6651	86.6008	107.567	94.8656
SBNET 4b	LL24-1	1e-08	-8	98.6885	100.089	88.0248	83.5956	114.544
SBNET 4b	LL24-1	0		98.018	94.4652	85.5518	78.1785	115.105	103.21	126.14	88.5925	123.497	87.2409
SBNET 5	LL1	5e-05	-4.30103	9.70393	13.1919	8.40679	9.58196	6.13855
SBNET 5	LL1	1e-05	-5	38.9283	25.5417	26.0648	27.9155	25.9944
SBNET 5	LL1	5e-06	-5.30103	35.0134	34.4552	31.244	36.1089	35.1518
SBNET 5	LL1	2e-06	-5.69897	34.4763	42.1723	40.5867	39.3107	42.3061
SBNET 5	LL1	1e-06	-6	45.1185	49.7066	48.1491	44.2412	38.7594
SBNET 5	LL1	5e-07	-6.30103	109.356	82.7121	118.11	81.1007	86.5989
SBNET 5	LL1	2e-07	-6.69897	80.3876	85.297	105.531	88.0321	86.5426
SBNET 5	LL1	1e-07	-7	80.662	112.382	106.835	101.057	104.28
SBNET 5	LL1	5e-08	-7.30103	96.6711	84.4033	94.1565	84.713	127.648
SBNET 5	LL1	1e-08	-8	77.3078	55.7372	65.3497	69.3279	105.371
SBNET 5	LL1	0		102.308	84.5792	108.958	97.196	82.2296	101.114	116.865	94.9361	107.151	104.664
SBNET 6b	LL14	5e-05	-4.30103	3.38626	14.3479	13.5447	19.4318	11.4408	12.5473
SBNET 6b	LL14	1e-05	-5	33.738	52.7828	49.6699	64.65	66.0136	94.5397
SBNET 6b	LL14	5e-06	-5.30103	36.6442	67.9513	73.3064	105.364	57.6455	71.1497
SBNET 6b	LL14	2e-06	-5.69897	71.402	88.9808	79.671	130.178	104.74	85.8682
SBNET 6b	LL14	1e-06	-6	61.8357	85.9104	67.8032	126.578	89.5322	107.232
SBNET 6b	LL14	5e-07	-6.30103	0.578258	96.9233	68.3431	99.9367	88.3313	108.156
SBNET 6b	LL14	2e-07	-6.69897	90.3836	122.693	164.649	121.965	87.7648	113.84
SBNET 6b	LL14	1e-07	-7	60.95	92.5409	74.8281	109.032	112.356	99.3735
SBNET 6b	LL14	5e-08	-7.30103	100.284	88.2223	74.0235	103.009	99.8068	100.039
SBNET 6b	LL14	1e-08	-8	35.4545	87.4676	106.553	70.2964	77.6115	80.8057
SBNET 6b	LL14	0		120.719	109.076	85.3453	96.2577	85.6948	124.833	90.2535	108.695	108.091	71.0337
SBNET 7a	LL7	5e-05	-4.30103	13.2804	12.537	17.9861	10.5897	11.6138
SBNET 7a	LL7	1e-05	-5	48.8559	45.9746	59.8403	61.1024	87.5063
SBNET 7a	LL7	5e-06	-5.30103	62.8959	67.8527	97.5255	53.3569	65.8564
SBNET 7a	LL7	2e-06	-5.69897	82.3609	73.7437	120.493	96.9477	79.4799
SBNET 7a	LL7	1e-06	-6	79.5189	62.7588	117.161	82.8713	99.2542
SBNET 7a	LL7	5e-07	-6.30103	89.7125	63.2585	92.5017	81.7597	100.109
SBNET 7a	LL7	2e-07	-6.69897	113.565	152.4	112.891	81.2354	105.371
SBNET 7a	LL7	1e-07	-7	85.6562	69.2612	100.92	103.997	91.9804
SBNET 7a	LL7	5e-08	-7.30103	81.6589	68.5164	95.3457	92.3815	92.5969
SBNET 7a	LL7	1e-08	-8	80.9603	98.6257	65.0666	71.8374	74.7941
SBNET 7a	LL7	0		105.86	110.686	96.2707	113.241	98.3537	105.968	125.882	75.8372	89.4047	78.4955
SBNET 7b	LL8	5e-05	-4.30103	13.4746	15.1579	14.311	13.3717	19.5321
SBNET 7b	LL8	1e-05	-5	49.5849	58.4055	57.6192	52.4498	72.0259
SBNET 7b	LL8	5e-06	-5.30103	72.9304	58.9635	81.5346	58.9181	73.174
SBNET 7b	LL8	2e-06	-5.69897	100.265	86.1055	100.466	84.352	72.2665
SBNET 7b	LL8	1e-06	-6	105.511	86.6338	82.3378	62.4225	76.2642
SBNET 7b	LL8	5e-07	-6.30103	133.421	74.4412	97.7363	69.3823	103.589
SBNET 7b	LL8	2e-07	-6.69897	133.079	76.0575	99.7737	101.131	84.1652
SBNET 7b	LL8	1e-07	-7	105.833	150.637	80.8131	72.3009	108.923
SBNET 7b	LL8	5e-08	-7.30103	75.9405	89.1457	89.3502	69.0543	75.0406
SBNET 7b	LL8	1e-08	-8	86.9217	80.3335	92.2847	153.076	99.1442
SBNET 7b	LL8	0		91.4295	79.0178	104.023	113.14	111.465	129.636	99.0611	94.4025	92.8464	84.9781
PNET 1a	LL18	5e-05	-4.30103	12.4289	18.0784	12.4924	13.8191	17.9578
PNET 1a	LL18	1e-05	-5	28.3618	20.1224	21.6712	19.0433	21.8426
PNET 1a	LL18	5e-06	-5.30103	12.1179	30.3486	13.1779	27.4096	38.6769
PNET 1a	LL18	2e-06	-5.69897	39.0006	16.8216	17.8943	33.1226	30.2344
PNET 1a	LL18	1e-06	-6	36.3155	25.3656	22.9281	39.2545	52.9466
PNET 1a	LL18	5e-07	-6.30103	58.4438	37.8072	43.5583	49.3919	55.5238
PNET 1a	LL18	2e-07	-6.69897	91.3886	94.2642	74.51	78.9534	96.6827
PNET 1a	LL18	1e-07	-7	101.488	123.997	88.7734	84.1585	93.5977
PNET 1a	LL18	5e-08	-7.30103	104.662	112.247	106.566	110.47	86.0121
PNET 1a	LL18	1e-08	-8	97.3873	110.565	94.7783	100.485	107.08
PNET 1a	LL18	0		134.81	92.1117	60.9012	187.705	53.406	87.1725	121.195	63.3259	95.2341	104.139
PNET 1b	LL52	5e-05	-4.30103	7.34906	6.46071	3.83915	3.37324	5.34251
PNET 1b	LL52	1e-05	-5	15.3752	12.412	13.3687	9.46743	13.027
PNET 1b	LL52	5e-06	-5.30103	11.3808	25.9174	15.9965	22.9604	22.3764
PNET 1b	LL52	2e-06	-5.69897	21.5813	28.452	11.8281	17.2327	24.998
PNET 1b	LL52	1e-06	-6	9.87743	28.4458	29.3155	27.7127	28.2221
PNET 1b	LL52	5e-07	-6.30103	19.8543	21.1464	25.7621	29.8062	15.2199
PNET 1b	LL52	2e-07	-6.69897	14.139	24.1718	24.8737	34.2853	27.0045
PNET 1b	LL52	1e-07	-7	59.861	41.0876	43.6657	30.9866	49.8593
PNET 1b	LL52	5e-08	-7.30103	91.7732	90.7668	107.173	98.7743	91.798
PNET 1b	LL52	1e-08	-8	87.8222	87.4246	87.1078	111.472	84.5359
PNET 1b	LL52	0		49.1773	129.824	108.414	78.3402	121.881	105.919	115.53	77.5831	90.2367	123.094
PNET 2	LL10	5e-05	-4.30103	2.39744	5.14521	1.92137	1.44042	1.32079
PNET 2	LL10	1e-05	-5	25.781	26.6965	38.2491	25.6577	35.433
PNET 2	LL10	5e-06	-5.30103	40.8285	33.2211	52.9975	24.9973	29.5334
PNET 2	LL10	2e-06	-5.69897	34.9691	33.9938	36.1447	38.5482	44.8751
PNET 2	LL10	1e-06	-6	83.2621	85.7621	77.0244	81.0942	81.5263
PNET 2	LL10	5e-07	-6.30103	93.8724	91.2564	80.0004	88.0887	102.728
PNET 2	LL10	2e-07	-6.69897	99.9136	95.2664	101.453	99.9648	97.9275
PNET 2	LL10	1e-07	-7	109.58	101.778	103.12	101.583	97.6297
PNET 2	LL10	5e-08	-7.30103	83.3647	95.0662	100.071	101.588	103.916
PNET 2	LL10	1e-08	-8	102.87	102.567	87.8055	96.0086	95.8951
PNET 4	LL3	5e-05	-4.30103	17.5813	17.7334	22.2117	7.36277
PNET 4	LL3	1e-05	-5	23.7307	47.9744	51.8546	45.0503
PNET 4	LL3	5e-06	-5.30103	67.029	94.7062	57.3689	80.917
PNET 4	LL3	2e-06	-5.69897	68.4226	96.2241	63.0823	110.736
PNET 4	LL3	1e-06	-6	66.9691	82.6297	91.6941	127.477
PNET 4	LL3	5e-07	-6.30103	79.849	71.4939	96.986	104.835
PNET 4	LL3	2e-07	-6.69897	102.611	150.129	82.9286	128.312
PNET 4	LL3	1e-07	-7	110.096	113.423	135.676	83.4213
PNET 4	LL3	5e-08	-7.30103	67.2423	94.414	69.6078	53.0252
PNET 4	LL3	1e-08	-8	85.3347	69.1856	108.018	80.7984
PNET 4	LL3	0	0	99.2224	113.742	85.9907	101.045
PNET 5	LL2	2e-06	-5.69897	26.3812	42.0369	33.8222	33.2672	30.4319
PNET 5	LL2	1e-06	-6	67.9677	38.4133	47.7494	42.9364	31.3078
PNET 5	LL2	5e-07	-6.30103	90.5559	98.2152	94.3917	94.1571	86.4742
PNET 5	LL2	2e-07	-6.69897	73.9286	106.197	91.9522	96.5999	96.0734
PNET 5	LL2	1e-07	-7	89.6226	104.586	106.18	103.137	81.21
PNET 5	LL2	5e-08	-7.30103	93.7625	109.085	109.452	104.327	95.6597
PNET 5	LL2	1e-08	-8	88.0101	105.585	99.0247	102.322	118.287
PNET 5	LL2	0		89.3413	114.83	92.1342	84.2786	94.5342	94.7125	124.592	93.1522	112.155	100.27
PNET 6a	LL1	5e-05	-4.30103	1.11799	7.48756	5.19228	0.558122	0.116857
PNET 6a	LL1	1e-05	-5	37.3262	45.2602	52.0205	106.047	73.7175
PNET 6a	LL1	5e-06	-5.30103	72.8611	61.3551	88.7327	89.631	76.5569
PNET 6a	LL1	2e-06	-5.69897	71.9542	93.1524	81.1632	137.057	103.828
PNET 6a	LL1	1e-06	-6	146.91	85.4886	113.499	100.807	131.173
PNET 6a	LL1	5e-07	-6.30103	61.9376	118.737	110.758	103.415	107.958
PNET 6a	LL1	2e-07	-6.69897	102.776	121.81	91.7501	104.95	110.463
PNET 6a	LL1	1e-07	-7	84.4003	154.855	129.638	98.6411	124.444
PNET 6a	LL1	5e-08	-7.30103	96.1104	100.793	90.6687	121.564	116
PNET 6a	LL1	1e-08	-8	102.318	113.99	104.878	102.578	127.974
PNET 6a	LL1	0		13.7961	202.274	151.204	126.573	89.01	100.324	67.9514	62.4923	78.8644	107.51
PNET 6b	LL5	5e-05	-4.30103	4.2029	4.39163	7.96301	7.7525	0.754925
PNET 6b	LL5	1e-05	-5	67.8997	49.6944	84.45	68.4006	33.0207
PNET 6b	LL5	5e-06	-5.30103	81.1907	70.6436	67.5876	71.4348	95.1932
PNET 6b	LL5	2e-06	-5.69897	86.4607	137.549	55.6322	57.1203	96.6086
PNET 6b	LL5	1e-06	-6	82.5264	127.198	61.1054	117.957	101.153
PNET 6b	LL5	5e-07	-6.30103	137.033	76.7773	59.748	121.928	72.5817
PNET 6b	LL5	2e-07	-6.69897	119.656	88.0141	145.715	153.301	113.805
PNET 6b	LL5	1e-07	-7	106.938	88.8924	80.0511	157.445	120.048
PNET 6b	LL5	5e-08	-7.30103	111.17	80.5737	115.141	123.176	109.319
PNET 6b	LL5	1e-08	-8	111.17	96.4272	87.3971	86.2502	82.8167
PNET 6b	LL5	0		31.4165	134.486	72.9446	93.647	96.2312	69.1918	159.442	111.054	128.838	102.75
PNET 7	LL4	5e-05	-4.30103	2.05714	2.56651	0.891938	1.43191	2.2998
PNET 7	LL4	1e-05	-5	23.0024	10.4409	10.8344	17.8737	24.6966
PNET 7	LL4	5e-06	-5.30103	31.6725	34.3855	40.793	39.0267	28.929
PNET 7	LL4	2e-06	-5.69897	45.3205	58.5837	40.2618	42.977	45.62
PNET 7	LL4	1e-06	-6	56.4675	81.7785	74.4069	76.5339	128.5
PNET 7	LL4	5e-07	-6.30103	92.1385	71.0337	79.953	80.4099	100.774
PNET 7	LL4	2e-07	-6.69897	93.1638	91.3799	80.6111	77.8806	95.3149
PNET 7	LL4	1e-07	-7	119.262	97.5273	73.7751	103.699	116.402
PNET 7	LL4	5e-08	-7.30103	89.7469	97.5163	67.8048	104.287	134.683
PNET 7	LL4	1e-08	-8	61.9088	68.9678	73.9368	105.535	115.263
PNET 7	LL4	0		53.1534	135.881	119.592	134.13	83.5645	24.8409	143.316	135.358	72.0109	98.1547

### Sheet: Fit EC50 - Everolimus
Organoid EC50 With Everolimus Treatment
Patient Information	Liver Lesion	EC50 (M)
SBNET 1	LL10	4.512e-05
SBNET 2	LL1	3.91e-05
SBNET 3	LL7	3.717e-05
SBNET 4a	LL1	2.087e-05
SBNET 4b	LL24-1	2.493e-06
SBNET 5	LL1	2.028e-06
SBNET 6b	LL14	2.716e-05
SBNET 7a	LL7	1.196e-05
SBNET 7b	LL8	1.73e-05
PNET 1a	LL18	4.528e-06
PNET 1b	LL52	1.128e-06
PNET 2	LL10	3.935e-06
PNET 4	LL3	4.735e-06
PNET 5	LL2	7.504e-07
PNET 6a	LL1	2.21e-05
PNET 6b	LL52	Unstable
PNET 7	LL4	1.58e-05

### Sheet: Fit EC50 - Silmitasertib
Organoid EC50 With Silmitasertib Treatment
Patient Information	Liver Lesion	EC50 (M)
SBNET 1	LL10	3.771e-06
SBNET 2	LL1	2.626e-06
SBNET 3	LL7	8.066e-07
SBNET 4a	LL1	1.034e-05
SBNET 4b	LL24-1	2.06e-06
SBNET 5	LL1	9.378e-07
SBNET 6b	LL14	1.744e-05
SBNET 7a	LL7	8.066e-07
SBNET 7b	LL8	1.293e-05
PNET 1a	LL18	3.94e-07
PNET 1b	LL52	8.883e-08
PNET 2	LL10	1.949e-06
PNET 4	LL3	7.771e-06
PNET 5	LL2	1.118e-06
PNET 6a	LL1	1.271e-05
PNET 6b	LL5	1.425e-05
PNET 7	LL4	2.62e-06
